# The microbiome of *Lotus* nodules varies with plant health in a species-specific manner

**DOI:** 10.1101/2021.05.19.441130

**Authors:** Duncan B. Crosbie, Maryam Mahmoudi, Viviane Radl, Andreas Brachmann, Michael Schloter, Eric Kemen, Macarena Marín

## Abstract

Nitrogen fixation is carried out inside nodules of legumes by symbiotic rhizobia. Rhizobia dominate the nodule microbiome, however other non-rhizobial bacteria also colonise root nodules. It is not clear whether these less abundant nodule colonisers impact nodule function. In order to investigate the relationship between the nodule microbiome and nodule function as influenced by the soil microbiome, we used a metabarcoding approach to characterise the communities inside *Lotus burttii, Lotus japonicus* and *Lotus corniculatus* nodules from plants that were either starved or healthy resulting from inoculations with different soil suspensions in a closed pot experiment. We found that the nodule microbiome of all tested *Lotus* species differed according to inoculum, but only that of *L. burttii* varied with plant health. Using a machine learning algorithm, we also found that among the many non-rhizobial bacteria inside the nodule, amplicon sequence variants that were related to *Pseudomonas* were the most indicative signatures of a healthy plant nodule microbiome. These results support the hypothesis that legume nodule endophytes may play a role in the overall success of root-nodule symbiosis, albeit in a plant host specific manner.
