## Supplementary material for "The microbiome of *Lotus* nodules varies with plant health in a species-specific manner": Table S1. Physicochemical analysis of soil samples.

### Sheet: Sheet1
Table S1. Physicochemical analysis of soil samples*
	Site 1	Site 2
Soil type	huL	uL
pH-value	7.1	7.2
P2O5 (mg/100g)	23	14
K2O (mg/100g)	33	19
Mg (mg/100g)	27.8	15.3
Mn (mg/Kg)	258	136
Cu (mg/Kg)	4.1	4.1
Zn (mg/Kg)	4.3	4.3
Na (mg/Kg)	3	3
B (mg/Kg)	0.62	0.12
Fe (CAT) (mg/100g)	13.1	9.7
S (mg/Kg)	5.6	5.1
Kfix (mg/100g)	2	3
Org. matter %	4.7	3.5
Ntot %	0.27	0.2
C/N	10	10
Ca (mg/100g)	199	231
% ton	26	24
% silt	23	45
% sand	52	31
* The analysis was conducted by AGROLAB Agrarzentrum GmbH.
h = humus soil; uL = silty clay.
