## Supplementary material for "The microbiome of *Lotus* nodules varies with plant health in a species-specific manner": Table S2. Metadata of all samples.

### Sheet: Table S2 Metadata
Table S2. Metadata of all samples. All plants were grown in closed Weck jars for 5 weeks. Total reads indicate the number of reads given after MiSeq sequencing. Shannon and Simpson diversity measures were calculated using the phyloseq package in R.
ID	Species/Input	Plant phenotype	Soil Suspension	Nodule Colour	Nodule Number	Total Reads	Unique ASVs	Shannon	Simpson
InS11s00s	Soil Input	NA	1	NA	NA	42284	1617	6.269	0.992
InS12s00s	Soil Input	NA	2	NA	NA	44901	1762	6.558	0.996
InS21s00s	Soil Input	NA	1	NA	NA	36895	1177	5.827	0.989
InS22s00s	Soil Input	NA	2	NA	NA	40983	1700	6.571	0.997
InS32s00s	Soil Input	NA	2	NA	NA	28986	1218	5.556	0.977
InSA1s00m	Soil Input	NA	1	NA	NA	69698	1910	6.669	0.997
InSA2s00m	Soil Input	NA	2	NA	NA	58804	1563	6.306	0.995
InSB1s00m	Soil Input	NA	1	NA	NA	64616	1585	6.223	0.994
InSB2s00m	Soil Input	NA	2	NA	NA	79450	1394	5.596	0.983
LbH11p16l	L.burttii	Healthy	1	Pink	16	160174	52	0.747	0.258
LbH12p11l	L.burttii	Healthy	2	Pink	11	174760	9	0.153	0.06
LbH21p15l	L.burttii	Healthy	1	Pink	15	200794	94	2.136	0.789
LbH22p09l	L.burttii	Healthy	2	Pink	9	111698	6	0.121	0.048
LbH31p16l	L.burttii	Healthy	1	Pink	16	124261	61	1.693	0.712
LbH32p17l	L.burttii	Healthy	2	Pink	17	105141	55	0.732	0.227
LbH41p08l	L.burttii	Healthy	1	Pink	8	150904	55	0.431	0.131
LbH42p11l	L.burttii	Healthy	2	Pink	11	205340	8	0.166	0.063
LbH51p07l	L.burttii	Healthy	1	Pink	7	112513	80	1.871	0.661
LbH52p09l	L.burttii	Healthy	2	Pink	9	147082	188	2.086	0.645
LbH61p07l	L.burttii	Healthy	1	Pink	7	169570	79	2.207	0.78
LbH62p15l	L.burttii	Healthy	2	Pink	15	135985	12	0.127	0.05
LbH71p13l	L.burttii	Healthy	1	Pink	13	161898	87	2.043	0.75
LbH72p16l	L.burttii	Healthy	2	Pink	16	172066	7	0.148	0.059
LbH81p12l	L.burttii	Healthy	1	Pink	12	119819	59	1.008	0.369
LbH82p18l	L.burttii	Healthy	2	Pink	18	170210	10	0.153	0.06
LbH92p13l	L.burttii	Healthy	2	Pink	13	213443	12	0.141	0.056
LbHA1p12m	L.burttii	Healthy	1	Pink	12	126065	91	1.271	0.588
LbHA2p09m	L.burttii	Healthy	2	Pink	9	223058	154	1.642	0.649
LbHB1p13m	L.burttii	Healthy	1	Pink	13	182338	110	1.267	0.55
LbHB2p11m	L.burttii	Healthy	2	Pink	11	238461	132	1.133	0.402
LbHC1p17l	L.burttii	Healthy	1	Pink	17	158808	145	1.522	0.551
LbHC1p27m	L.burttii	Healthy	1	Pink	27	152992	127	1.074	0.382
LbHC2p07m	L.burttii	Healthy	2	Pink	7	242289	51	0.101	0.024
LbHC2p12l	L.burttii	Healthy	2	Pink	12	201527	53	0.301	0.095
LbHD1p21m	L.burttii	Healthy	1	Pink	21	160048	123	1.015	0.389
LbHD2p14m	L.burttii	Healthy	2	Pink	14	141303	102	0.808	0.284
LbHE1p17m	L.burttii	Healthy	1	Pink	17	163172	122	1.194	0.465
LbHE2p12m	L.burttii	Healthy	2	Pink	12	166222	71	0.284	0.085
LbHX2p12l	L.burttii	Healthy	2	Pink	12	194578	143	1.197	0.379
LbM12p10l	L.burttii	Healthy	2	Pink	10	141268	37	0.195	0.067
LbU12p14l	L.burttii	Starved	2	Pink	14	162799	199	2.741	0.844
LbU12w10l	L.burttii	Starved	2	White	10	130750	130	0.71	0.2
LbU22p11l	L.burttii	Starved	2	Pink	11	157296	197	2.51	0.765
LbU22w07l	L.burttii	Starved	2	White	7	93301	188	2.05	0.602
LbU32w06l	L.burttii	Starved	2	White	6	241184	91	2.424	0.796
LbU42w12l	L.burttii	Starved	2	White	12	163200	181	2.771	0.859
LbU52w11l	L.burttii	Starved	2	White	11	142002	168	1.218	0.353
LbU62w13l	L.burttii	Starved	2	White	13	103628	37	0.154	0.059
LbUA2w14m	L.burttii	Starved	2	White	14	199681	171	1.663	0.608
LbUB2w17m	L.burttii	Starved	2	White	17	204870	163	1.826	0.689
LbUC2w14m	L.burttii	Starved	2	White	14	210615	125	1.266	0.47
LbUD2w45m	L.burttii	Starved	2	White	45	129354	46	0.115	0.029
LbUE2w42m	L.burttii	Starved	2	White	42	149365	100	0.41	0.114
LcH11p14w	L.corniculatus	Healthy	1	Pink	14	151579	77	1.124	0.432
LcH11p22l	L.corniculatus	Healthy	1	Pink	22	112047	54	1.26	0.48
LcH12p09l	L.corniculatus	Healthy	2	Pink	9	199415	7	0.149	0.058
LcH21p17w	L.corniculatus	Healthy	1	Pink	17	163967	45	1.068	0.418
LcH21p22l	L.corniculatus	Healthy	1	Pink	22	185779	82	1.954	0.686
LcH22p12l	L.corniculatus	Healthy	2	Pink	12	203171	8	0.151	0.059
LcH31p03w	L.corniculatus	Healthy	1	Pink	3	186150	18	0.181	0.066
LcH32p19l	L.corniculatus	Healthy	2	Pink	19	170067	79	2.229	0.785
LcH41p13w	L.corniculatus	Healthy	1	Pink	13	120636	86	2.205	0.791
LcM11p15l	L.corniculatus	Healthy	1	Pink	15	204241	71	1.863	0.736
LcM21p16l	L.corniculatus	Healthy	1	Pink	16	202490	95	1.834	0.637
LcM32p11l	L.corniculatus	Healthy	2	Pink	11	185776	17	0.145	0.058
LcM42p11l	L.corniculatus	Healthy	2	Pink	11	184822	7	0.143	0.056
LcM52p10l	L.corniculatus	Healthy	2	Pink	10	67583	5	0.145	0.06
LcU11p04l	L.corniculatus	Starved	1	Pink	4	161559	63	1.705	0.706
LcU12p01l	L.corniculatus	Starved	2	Pink	1	110040	17	0.144	0.055
LcU12w06l	L.corniculatus	Starved	2	White	6	192809	18	0.155	0.06
LcU22p11l	L.corniculatus	Starved	2	Pink	11	185222	38	0.253	0.082
LcU32p07l	L.corniculatus	Starved	2	Pink	7	140881	51	0.209	0.072
LjH11p27l	L.japonicus	Healthy	1	Pink	27	140950	19	0.235	0.08
LjH12p04l	L.japonicus	Healthy	2	Pink	4	16335	4	0.131	0.053
LjH21p33l	L.japonicus	Healthy	1	Pink	33	110700	81	1.858	0.686
LjH22p07l	L.japonicus	Healthy	2	Pink	7	84132	16	0.152	0.059
LjH31p38l	L.japonicus	Healthy	1	Pink	38	167741	74	1.907	0.746
LjH32p18l	L.japonicus	Healthy	2	Pink	18	94971	20	0.214	0.074
LjH41p31l	L.japonicus	Healthy	1	Pink	31	161100	75	2.035	0.779
LjH42p09l	L.japonicus	Healthy	2	Pink	9	79187	22	0.173	0.065
LjH51p40l	L.japonicus	Healthy	1	Pink	40	174574	89	2.029	0.76
LjH52p23l	L.japonicus	Healthy	2	Pink	23	98589	45	0.233	0.078
LjH61p62l	L.japonicus	Healthy	1	Pink	62	156543	71	1.937	0.738
LjH62p17l	L.japonicus	Healthy	2	Pink	17	61942	5	0.141	0.058
LjH71p34l	L.japonicus	Healthy	1	Pink	34	43687	72	2.024	0.753
LjH72p25l	L.japonicus	Healthy	2	Pink	25	134139	36	0.324	0.101
LjH81p34l	L.japonicus	Healthy	1	Pink	34	65366	70	1.932	0.745
LjH82p24l	L.japonicus	Healthy	2	Pink	24	81825	34	0.427	0.136
LjH91p37l	L.japonicus	Healthy	1	Pink	37	65162	80	2.154	0.786
LjH92p20l	L.japonicus	Healthy	2	Pink	20	103955	4	0.081	0.03
LjHX2p13l	L.japonicus	Healthy	2	Pink	13	157127	11	0.152	0.059
LjM12p08l	L.japonicus	Healthy	2	Pink	8	184918	76	1.268	0.41
LjM22p08l	L.japonicus	Healthy	2	Pink	8	160910	12	0.135	0.055
LjM32p12l	L.japonicus	Healthy	2	Pink	12	153696	5	0.126	0.05
LjM42p06l	L.japonicus	Healthy	2	Pink	6	117533	13	0.142	0.056
LjU12p06l	L.japonicus	Starved	2	Pink	6	85463	106	2.631	0.797
LjU12w09l	L.japonicus	Starved	2	White	9	114593	29	0.227	0.078
LjU22p06l	L.japonicus	Starved	2	Pink	6	140437	8	0.121	0.047
LjU32p06l	L.japonicus	Starved	2	Pink	6	64888	5	0.119	0.046
