## Supplementary material for "The microbiome of *Lotus* nodules varies with plant health in a species-specific manner": Table S3. PERMANOVA analysis of beta diversity in all nodule microbiome sample types.

### Sheet: Sheet1
Table S3. PERMANOVA analysis of beta diversity in all nodule microbiome sample types. The Bray-Curtis dissimilarity index (44) was used to provide dissimilarity measures between the samples. PERMANOVAs were then performed with 999 permutations using the vegan V 2.5.2 package in R (45). *** indicate p-values < 0.001. * indicate p-values < 0.05.
Compared sampled types	Pr(>F)	R2	F.model	MeanSqs	Df	SumOfSqs
Soil S1 v Soil S2 (input suspension)	0.072	0.215	1.919	0.43178	1	0.43178
Soil S1 v Soil S2 (all plant nodules)	0.001***	0.21318	23.843	3.535	1	3.535
Soil S1 healthy plants - Lb v Lj	0.273	0.05627	1.2521	0.15134	1	0.15134
Soil S1 healthy plants - Lc v Lj	0.042*	0.219	4.2061	0.41812	1	0.41812
Soil S1 healthy plants - Lc v Lb	0.1	0.11643	2.6355	0.2863	1	0.2863
Soil S2 healthy plants - Lb v Lj	0.001***	0.1607	5.5525	0.306915	1	0.306915
Soil S2 healthy plants - Lc v Lj	0.093	0.08878	1.7538	0.120263	1	0.120263
Soil S2 healthy plants - Lc v Lb	0.249	0.05246	1.1626	0.067328	1	0.067328
Lb healthy plants - soil S1 v soil S2	0.001***	0.42944	21.827	1.80816	1	1.80816
Lj healthy plants - soil S1 v soil S2	0.002***	0.46133	17.985	1.48928	1	1.48928
Lc healthy plants - soil S1 v soil S2	0.109	0.17596	2.5625	0.210639	1	0.210639
Lb soil S2 - healthy v starved plants	0.001***	0.52502	30.95	3.05545	1	3.05545
Lj soil S2 - healthy v starved plants	0.097	0.05154	0.86942	0.06189	1	0.06189
Lc soil S2 - healthy v starved plants	0.742	0.05079	0.42809	0.025406	1	0.025406
Lc soil S1 - lab grown v wild plants	0.342	0.11299	0.89169	0.080308	1	0.080308
Meso S1 v Meso Soil 2 (input suspension)	0.41	0.12807	1.0281	0.16253	1	0.16253
